# The chemorepellent effect of metformin limits bacterial penetration into mammalian mucus by altering bacterial motility

**DOI:** 10.64898/2026.09.17.752276

**Authors:** Kevin Simpson, Axel Ranson, Marta Vazquez Gomez, Alex Le Guen, Aline Rifflet, Richard Wheeler, Héloïse Rytter, Clara Delaroque, Guy Gorochov, Benoit Chassaing, Tiphaine Le Roy, Ivo Gomperts Boneca, Éric Clément, Karine Clément

## Abstract

Metformin improves metabolic health and remodels the intestinal microbiota, yet how these microbial changes contribute to therapeutic benefits remains incompletely understood. We combined human metagenomics, quantitative analyses of bacterial behavior and ex vivo mucus models to investigate how metformin modulates host–microbiota interactions. Human metagenomics revealed metformin-associated enrichment of chemotaxis- and motility-related genes. At millimolar concentrations, metformin acted as a bacterial chemorepellent, an effect abolished by deletion of the chemotaxis regulator CheY and dependent on the chemoreceptor Tsr. Direct metformin exposure or fecal water from metformin-treated individuals reduced bacterial penetration into mucin, an effect reproduced in intestinal mucus from pigs fed a moderate-fat diet. Metformin treatment was further associated with reduced fecal flagellin activity and increased anti-flagellin IgA. Together, these findings identify bacterial chemotaxis as a target of metformin and reveal a mechanism by which metformin may limit bacterial access to the intestinal mucus barrier.
