## Supplemental Video for "The chemorepellent effect of metformin limits bacterial penetration into mammalian mucus by altering bacterial motility"

### Sheet: Feuil1
Variable	Lean-MH	Ob-MH	Ob-MUH	Ob-T2Dna	Ob-T2Dmtf	p
n	137	112	167	84	184
Age (years)	55.51 (10.88) a,b	43.79 (12.79) c	51.31 (12.74) d	54.14 (10.51) a,d	57.84 (9.97) b	<0.001
Female	64 a	93 b	104 c	51 a,c	102 a,c	<0.001
Male	73	19	63	33	82
Adipose markers
BMI (kg/m2)	22.43 (1.63) a	40.91 (4.85) b	39.31 (7.17) c	38.35 (6.80) c	35.43 (4.89) d	<0.001
Fat mass (%)	22.82 (6.45) a	46.12 (5.54) b	43.23 (7.71) c	43.62 (8.24) c	40.95 (14.59) d	<0.001
Plasma glucose homeostasis
HOMA_IR	1.44 (2.23) a	2.91 (1.62) b	3.97 (4.83) c	8.57 (11.43) d	7.28 (13.09) d	<0.001
HbA1c (%)	5.75 (0.92) a	5.65 (0.36) a	5.86 (0.36) b	6.91 (0.83) c	7.51 (1.20) d	<0.001
Plasma lipid homeostasis
Total cholesterol (mmol/L)	5.07 (1.13) a	5.13 (0.95) a	5.17 (1.50) a	4.96 (1.07) a	4.49 (1.01) b	<0.001
HDL cholesterol (mmol/L)	1.75 (0.66) a	1.39 (0.35) b	1.16 (0.37) c	1.15 (0.31) c	1.19 (0.41) c	<0.001
LDL cholesterol (mmol/L)	2.97 (0.94) a	3.26 (0.84) b	3.27 (1.20) b	3.05 (0.91) a,b	2.53 (0.84) c	<0.001
Total triglycerides (mmol/L)	0.97 (0.64) a	1.09 (0.36) b	1.78 (1.06) c	1.68 (0.91) c	1.79 (1.04) c	<0.001
Liver enzymes
ASAT (IU/L)	27.84 (9.36) a	25.60 (12.97) b	29.66 (10.88) a,c	37.00 (50.20) c,d	30.16 (14.27) a,d	0.004
GGT (IU/L)	29.52 (19.97) a	39.34 (39.88) b	45.07 (41.37) c	59.10 (63.53) c	53.61 (49.29) c	<0.001
ALAT (IU/L)	22.94 (11.86) a	27.98 (27.16) a	34.63 (19.74) b	37.99 (23.96) b	35.65 (19.24) b	<0.001
Inflammation
CRP (mg/L)	1.79 (2.36) a	7.63 (5.65) b	5.94 (5.53) c,d	9.46 (20.47) b,c	6.23 (9.91) d	<0.001
IL6 (µg/mL)	2.03 (2.74) a	3.87 (3.19) b	4.24 (5.64) b	5.13 (6.16) b	3.37 (3.50) c	<0.001
IL7 (pg/ml)	6.50 (4.70) a,b	8.05 (6.20) a	7.15 (5.51) a,b	6.13 (4.99) b,c	5.87 (5.64) c	0.015
CCL2 (pg/ml)	80.74 (33.20) a	89.97 (24.98) b	98.44 (29.36) c	81.42 (31.23) a	86.62 (35.95) a,b	<0.001
MIF (pg/ml)	41.97 (48.42) a	29.54 (35.42) b	45.23 (67.53) a	45.21 (43.27) a	46.24 (61.77) a	0.135
MIP1_b (pg/ml)	77.63 (117.77) a	104.63 (123.85) b	119.96 (161.28) b	96.56 (101.90) b,c	87.34 (131.99) a,c	0.075
CXCL5 (pg/ml)	656.13 (968.65) a,b	473.50 (635.71) a	700.20 (1330.60) a,b	1129.96 (2180.45) a,b	1047.41 (1898.49) b	0.005
VEGF_A (pg/ml)	1008.61 (1195.36) a	1148.12 (1209.38) a	1309.55 (1704.38) a	1167.58 (1489.15) a	1145.35 (1426.73) a	0.541
Z-score	-0.17 (0.38) a	0.02 (0.34) b,c	0.09 (0.45) b	0.08 (0.57) b,d	0.00 (0.54) c,d	<0.001
